# Control and regulation of acetate overflow in *Escherichia coli*

**DOI:** 10.1101/2020.08.18.255356

**Authors:** Pierre Millard, Brice Enjalbert, Sandrine Uttenweiler-Joseph, Jean-Charles Portais, Fabien Létisse

## Abstract

Overflow metabolism refers to the production of seemingly wasteful by-products by cells during growth on glucose even when oxygen is abundant. Two theories have been proposed to explain acetate overflow in *Escherichia coli* – global control of the central metabolism and local control of the acetate pathway – but neither accounts for all observations. Here, we develop a kinetic model of *E. coli* metabolism that quantitatively accounts for observed behaviors and successfully predicts the response of *E. coli* to new perturbations. We reconcile these theories and clarify the origin, control and regulation of the acetate flux. We also find that, in turns, acetate regulates glucose metabolism by coordinating the expression of glycolytic and TCA genes. Acetate should not be considered a wasteful end-product since it is also a co-substrate and a global regulator of glucose metabolism in *E. coli*. This has broad implications for our understanding of overflow metabolism.
