## Supplementary file 2 for "Control and regulation of acetate overflow in *Escherichia coli*": data_1mM.txt

time	Ace	X	Glc	Ace_enr
0.00	0.958577777777778	0.06308	12.7597333333333	0.0576780415430267
0.75	1.21777777777778	0.10374	11.7168	0.32529197080292
1.25	1.45604444444444	0.1406	11.1826666666667	0.478160007325784
1.58	1.71364444444444	0.17138	11.2482666666667	0.569183287081464
1.92	1.84195555555556	0.21888	10.3389333333333	0.636714602837564
2.25	2.09435555555556	0.26828	10.0416	0.703456910638117
2.58	2.34062222222222	0.3268	9.09706666666667	0.762741151450707
2.92	2.54257777777777	0.38228	7.84106666666667	0.81056845196476
3.25	2.87071111111111	0.5016	6.57813333333333	0.856651855521667
3.58	3.21031111111111	0.6384	5.30506666666667	0.887487540148411
3.92	3.45235555555556	0.7486	3.43946666666667	0.915020984062411
4.25	3.82533333333334	0.912	1.42053333333333	0.934785639595678
