## Supplementary file 2 for "Control and regulation of acetate overflow in *Escherichia coli*": data_10mM.txt

time	Ace	X	Glc	Ace_enr
0.08	8.88456589469475	0.07904	13.8064862685101	0.0185025135536653
0.83	8.85599246026519	0.10678	13.2692452638337	0.0509462478654944
1.33	9.1248919518524	0.1425	13.2085824501727	0.0940324945278916
1.83	9.2800696145609	0.19988	11.8221501732195	0.139699294959754
2.33	9.40272189057132	0.27246	11.5518806687884	0.189154572515445
2.83	9.66639334001591	0.3914	10.1095834794329	0.268089213553444
3.33	9.56291042089662	0.5282	8.99526909192378	0.311506322580932
3.83	9.62504611335107	0.7106	6.93915325147044	0.388161345057892
4.17	9.69102125987831	0.779	5.19623305449033	0.445787972377483
4.5	9.55877657880709	0.9386	3.557237291417	0.5016857580581
4.83	9.95322822721011	1.1096	0.444963885214762	0.568814972794664
