## Supplementary file 2 for "Control and regulation of acetate overflow in *Escherichia coli*": data_30mM.txt

time	Ace	X	Glc	Ace_enr
0	29.9277777777777	0.0627	12.6936	0.0118997586782996
0.72	29.7741333333334	0.09196	12.1504	0.0193919255789514
1.22	30.2449777777778	0.11932	11.9272	0.0268444935577917
1.55	30.0097777777778	0.14136	11.4909333333333	0.0336616213974705
1.88	29.6730666666666	0.1748	10.9416	0.0410248575588187
2.22	30.1202222222223	0.21204	10.3442666666667	0.0471030905777589
2.55	29.9384444444444	0.2508	10.2381333333333	0.0572582261380759
2.88	29.7116888888888	0.29108	9.62586666666667	0.06711313018595
3.22	29.7473777777778	0.3344	9.24586666666667	0.0753739638675902
3.55	29.8632	0.3876	8.50746666666667	0.0860814201648408
3.88	29.2348	0.4978	7.41546666666667	0.101288722876694
4.22	29.0688444444445	0.6118	6.11973333333333	0.119047655450891
4.72	28.2377777777778	0.7524	4.36613333333333	0.149720626426379
5.22	27.6480888888889	0.9994	2.0368	0.185932079693674
5.72	27.1892	1.1172	0.05	0.214340007552018
